# Genomic Diversity in *Porphyromonas*: Evidence of *P. catoniae* Commensality in Lungs

**DOI:** 10.1101/2024.11.09.622806

**Authors:** Lourdes Velo-Suarez, Yann Moalic, Charles-Antoine Guilloux, Jacky Ame, Claudie Lamoureux, Stéphanie Gouriou, Rozenn Le Berre, Clémence Beauruelle, Geneviève Héry-Arnaud

## Abstract

2.

Data on the genomics of *Porphyromonas* species other than *Porphyromonas gingivalis* (POTG), particularly within pulmonary environments, are scarce. In this study, we conducted whole genome sequencing (WGS) on pulmonary isolates of POTG, specifically *P. catoniae* (n=3), *P. pasteri* (n=1), and *P. uenonis* (n=2), from people with cystic fibrosis. These genomic analyses were complemented with antimicrobial susceptibility tests for these strains.

We compared the genomic sequences of these pulmonary isolates with those of previously characterized *Porphyromonas* species. Our study revealed a distinct clade differentiation between non-pigmented and pigmented *Porphyromonas* species. Interestingly, unlike *P. gingivalis*, the pulmonary POTG strains lacked known virulence genes, except a putative hemolysin gene. Regarding antibiotic resistance, notable resistances were limited to vancomycin in *P. catoniae* and clindamycin in *P. uenonis*.

These findings support the hypothesis that POTG species may predominantly behave as commensals in the lung environment rather than as pathogens.

**Impact statement:** *Porphyromonas* constitutes a prevalent genus of anaerobic bacteria within the respiratory tract. Despite its ubiquity, the precise taxonomic delineation of *Porphyromonas* species implicated in respiratory conditions needs to be better defined, as most microbiome analyses report results only at the genus level. Consequently, data about these pulmonary species often default to associations with *Porphyromonas gingivalis*, a well-characterized oral pathogen. In this study, we sequenced the complete genomes of six *Porphyromonas* strains isolated from the airway microbiota of people with cystic fibrosis (CF) to enhance the representation and identification of *Porphyromonas* other than *gingivalis* (POTG) species. Our phylogenomic analysis aimed to elucidate the diversity within pulmonary POTG. Notably, genomes of the commensal species *Porphyromonas catoniae* isolated from CF patients did not harbor virulence genes typically associated with *P. gingivalis*. Additionally, phenotypic resistance profiling against nine clinically relevant antibiotics revealed low resistance levels, notwithstanding the frequent antibiotic treatments administered to CF patients. Our findings provide compelling evidence for the non-pathogenic role of these POTG species in the pulmonary environment.

**Data summary:** Six *Porphyromonas* genomes generated in this study are available in the Sequence Read Archive and GenBank databases under BioProject accession PRJEB75658.

The raw data set generated during the current study is available in the European Nucleotide Archive (repository with the project accession number.

The authors confirm that all supporting data, code, and protocols have been provided within the article or through supplementary data files.
