## Supplemental Table 1 for "Genomic Diversity in *Porphyromonas*: Evidence of *P. catoniae* Commensality in Lungs"

### Sheet: Feuil1
Categories	Gene name; Protein product	Kegg reference for P. gingivalis ATCC 33277	Kegg K number (if) assigned	P. gingivalis ATCC 33277 Mendez et al. , 2019	P. gingivalis (multiple strains) O'Rynn et al., 2015	P. catoniae F0037 O'Rynn et al., 2015	P. catoniae 103 This study	P. catoniae 123 This study	P. pasteri 135 This study	P. pasteri 88 This study	P.uenonis 61 This study	P. uenonis 103 This study
Gingipains	porV; Por secretion system protein porV (pg27, lptO)	PGN_0023		x	NI	NI
	rgpB; arginine-specific cysteine proteinase RgpB	PGN_1466	K08589	x	x
	kgp; lysine-specific cysteine proteinase Kgp	PGN_1728	K19237	x	x
	rgpA; arginine-specific cysteine proteinase RgpA	PGN_1970	K08589	x	x
	HusA, hypothetical protein	PGN_2091		NI	x
Fimbria	fimA; FimA type I fimbrilin	PGN_0180		x	NI	NI
	fimC; minor component FimC	PGN_0183		x	NI	NI
	fimE; minor component FimE	PGN_0185		x	NI	NI
	mfa1; Mfa1fimbrilin	PGN_0287		x	NI	NI
	conserved hypothetical protein	PGN_0288		x	NI	NI
Hemagglutinin	hagA; hemagglutinin protein HagA	PGN_1733	K20276	x	x
	hagB; hemagglutinin protein HagB	PGN_1904		NI	x
	hagC; hemagglutinin protein HagC	PGN_1906		x	x
	hagD; ; hemagglutinin protein HagD	PG_1844	K13877	NI	x
	hagE; hemagglutinin protein HagE	PG_2024	K08589	NI	x		non	non	non	x
	putative hemagglutinin	PGN_1115		NI	x
	hemagglutinin-related protein	PGN_1519		NI	x
Fur	Pgfur, Fur family transcriptional regulator, ferric uptake regulator	PGN_1503	K03711	x	PG0465		non	non	non	x	x	x
Hemin-binding protein 35 (HBP35)	hbp35, hemin binding protein	PGN_0659		x	NI	NI
Heat-stress proteins HtR and ClpB	htrA, putative heat shock-related protease htrA protein	PGN_0637		x	NI	NI
	ClpB ,ATP-dependent Clp protease ATP-binding subunit ClpB	PGN_1208	K03695	x	PG1118	NI	PC103_v1_0017	x	x	x
Glycolsyl transferase (GtfA)	gtfA probable glycosyl transferase	PGN_0777		x	PG0750	NI	PC103_v1_1039	x	x	x
Diguanylate cyclase	conserved hypothetical protein	PGN_1932	K19076	x	NI	NI
SerB	conserved hypothetical protein	PGN_0653		x	NI	NI
Capsule	Capsular polysaccharide biosynthesis loci	PGN_0106-PGN_0120	K07481; K00346;K00347; K00348; K00349; K00350; K00351; K02199	x	PG0798	NI	non	x	x	x	x	x
	putative capsule biosynthesis protein CapA	PGN_1100		x	PG1312	NI	PC103_v1_0937
LPS	waaL; O-antigen ligase waaL	PGN_1302		x	PG1051	NI
	batE; probable aerotolerance-related exported protein BatE	PGN_0525		x	NI	NI
	putative lipid A disaccharide synthase	PGN_0206	K00748	x	PG2162	NI	PC103_v1_0191	x	x	x
	2-dehydro-3-deoxyphosphooctonate aldolase	PGN_0376	K01627	x	PG1743	NI	PC103_v1_1044	x	x	x
	3-deoxy-D-manno-octulosonic-acid transferase	PGN_0544	K02527	x	PG1565	NI	PC103_v1_1228	x	x	x
	probable hydrolase	PGN_0696	K03270	x	PG0658	NI	PC103_v1_1310	x	x	x
	probable glycosyl transferase	PGN_0777		x	NI	NI
	vimF; virulence modulating gene F	PGN_1054		x	NI	NI
	porS; membrane protein PorS	PGN_1235		x	PG1137	NI
	probable lipopolysaccharide biosynthesis glycosyltransferase	PGN_1239		x	NI	NI
	rfa; putative heptosyltransferase	PGN_1255		x	NI	NI
	glycogen synthase	PGN_1310		x	NI	NI
	galE; UDP-glucose 4-epimerase	PGN_1614	K01784	x	PG0347	NI	PC103_v1_1416	x	x	x	x	x
	probable UDP-2,3-diacylglucosamine hydrolase	PGN_1718	K03269	x	PG1778	NI	PC103_v1_0582	x	x	x	x	x
	putative 3-deoxy-D-manno-octulosonate cytidylyltransferase	PGN_1750	K00979	x	PG1815	NI	PC103_v1_0445	x	x	x
	putative UDP-N-acetylglucosamine acyltransferase	PGN_2018	K00677	x	PG0070	NI	PC103_v1_0646	x	x	x	x	x
	UDP-3-O-[3-hydroxymyristoyl] N-acetylglucosamine deacetylase	PGN_2019	K16363	x	PG0071	NI	PC103_v1_0647	x	x	x	x	x
	UDP-3-O-[3-hydroxymyristoyl] glucosamine N-acyltransferase	PGN_2020	K02536	x	PG0072	NI	PC103_v1_0648	x	x	x	x	x
